# Gene expression patterns associated with fin shape differ between two lamprologine cichlids

**DOI:** 10.1101/2022.06.02.494591

**Authors:** Ehsan Pashay Ahi, Florian Richter, Kristina M. Sefc

## Abstract

Comparing gene regulatory patterns between seemingly similar phenotypic traits can provide important insights on the molecular mechanisms underlying the evolution of those traits. In this study, we investigate the molecular basis of the formation of a spade-shaped caudal fin, which is a rare phenotype among teleost fish characterized by an elongated medial region of the fin. We examined the expression patterns of candidate fin-shape genes in the spade-shaped caudal fin of the related species *Lamprologus tigripictilis*, an East African cichlid in the tribe Lamprologini. The candidate gene set consisted of a previously identified gene regulatory network (GRN) associated with the elongation of fin regions in another Lamprologini cichlid species and further genes selected on the basis of co-expression data and transcription factor prediction. Unexpectedly, the anatomical features of elongated fin rays differed and gene expression patterns associated with fin elongation were only weakly conserved between the two related species. We report 20 genes and transcription factors (including *angptl5, cd63, csrp1a, cx43, esco2, gbf1* and *rbpj*), whose expression levels differed between the elongated and the short caudal fin regions of *L. tigripictilis*, and which are therefore candidates for the regulation of the spade-like fin shape.
