## Supplementary Data 1 for "Gene expression patterns associated with fin shape differ between two lamprologine cichlids"

### Sheet: Primers
	qPCR Primer sequences and information about candidate reference genes.
	Symbol	Gene Description	Primer Sequence (5’- 3’)	Product Size (bp)	Efficiency (E %)	R2 *	Melting Temperature (°C)	Accession ID
	actb1	Actin Beta 1	F_CCCTCTTCCAGCCTTCCTTCCT	130	97.8	0.997	85.9 ± 0.3	XM_006797985.1
			R_GTACCTCCAGACAGCACGGTGTTG
	efl1?	Elongation Factor 1 Alpha	F_TACCCACCCCTTGGTCGT	76	94.4	0.991	81.1 ± 0.1	XM_006783557.1
			R_TCTCCACACCTTTAATCACGCC
	gapdh	Glyceraldehyde-3-phosphate Dehydrogenase	F_ATCAAGAAGGTTGTGAAGGCTGC	83	102.4	0.996	81.7 ± 0.2	XM_006802885.1
			R_TCTGTGGACACGACCTGGTG
	hsp90a	90 kDa heat shock protein	F_CCAGCTCCCTGCTGATGAGT	173	95.5	0.997	80.2 ± 0.1	XM_006781926.1
			R_GCTCTGCTGCCATCTTCTTGTAG
	hprt1	Hypoxanthine Phosphoribosyltransferase 1	F_CTGTCTACTCTGACAGGCAAGAATG	137	92.8	0.989	82.15 ± 0.1	XM_006781819.1
			R_CTCTTCACCAGCAAACTCGCTAC
	rps11	Ribosomal Protein S11	F_GTATTCTCTCTGGTGTGGTGACC	163	92.7	0.99	79.3 ± 0.1	XM_006798201.1
			R_ATGTCTCCAACTGTGACGTCTCTA
	rpl8	Ribosomal Protein S18	F_CATCCCTGAGAAGTTCCAGCACA	103	96.3	0.994	77.66 ± 0.1	XM_006810970.1
			R_TCTGCCAACACCCTTGATGG
	tbp	TATA Box Binding Protein	F_CCTCAGGGAGCCATGACC	75	93	0.992	75.36 ± 0.1	XM_006780500.1
			R_CTGGGGTGTCAGACCAGAG
	(*) R2, correlation coefficient of the slope of the standard curve.
	qPCR Primer sequences and information about candidate target genes.
	Symbol	Gene Description	Primer Sequence (5’- 3’)	Product Size (bp)	Efficiency (E %)	R2 *	Melting Temperature (°C)	Accession ID
	angptl5	Angiopoietin-related protein 5	F_TCACAGAGTTGATGACCAAAGTGCA	105	96	0.999	83 ± 0.2	XM_006800022.1		alx4a
			R_TGCAGTCTCGTCCATGAGATTGT							znf219
	arpc1b	Actin related protein 2/3 complex, subunit 1B	F_GGGCAGGTGACAGGTATCGA	124	94.1	0.997	78.9 ± 0.1	XM_006796164.2
			R_TGAGGATGACCAGGGTGGG
	ap4	Activating enhancer binding protein 4	F_AAGTGATTGGTGGTCTTTGTAGCCTG	103	95.6	0.998	76± 0.1	XM_006791435.2
			R_TCGTTGCTGTTGGCGATCTCTC
	c1qtnf5	C1q tumor necrosis factor-related protein 5	F_AGACTTCAGTGCATCATCTGCCT	87	95.4	0.998	77.4 ± 0.2	XM_006795469.1
			R_GACTTGTAGGACGAGGAGGGAG
	cd63	CD63 antigen	F_CAACTTCATCTTCTGGCTATGTGGC	96	97.5	0.999	78.66 ± 0.1	XM_006794079.1
			R_GTGGGATCAGTGATCTTGAGGGT
	colec12	Collectin sub-family member 12	F_CTCCTCTATGTGCTCTGTGCCC	93	92.5	0.997	80.2 ± 0.1	XM_006792190.2
			R_CATGCCCTCTGTCATGTTGTCCAT
	csrp1a	Cysteine and glycine-rich protein 1	F_GCTATGGCTACGGAGGTGGAG	91	90.3	0.998	80.29 ± 0.3	XM_006782839.1
			R_GGGCGATGAGGAGCTTGTACT
	ctsk	Cathepsin K	F_AGTGGGAAGAGTGGAAGAGCACA	113	106.5	0.995	83.3 ± 0.2	XM_014335887.2
			R_CTCGTTGTGAGCCTCAATCATGCG
	cx43	Connexin-43/Gap Junction Protein Alpha 1	F_CTGGGGAGATGAGCAGTCAG	95	97.6	0.995	78.2 ± 0.2	XM_006796275.1
			R_GAACGTGGGAAATGGGGAAGGA
	dpysl5a	Dihydropyrimidinase-related protein 5-like	F_GCTAAGATGCAGGGTAAGGTGG	147	112	0.997	87.2 ± 0.2	XM_006792763.1
			R_GCTGGGTGTGTTTGGGTCGAG
	esco2	Establishment Of Cohesion 1 Homolog 2	F_CATGCTGGACACAGTGAGGAGTAC	85	95.3	0.992	76.15 ± 0.1	XM_006792744.1
			R_GTCAGGTGTCGGATCAGAGAAGG
	foxp1	Forkhead box protein P1-B	F_GGGGCTGTGTGGACAGTGG	126	89.5	0.996	85.4 ± 0.2	XM_006784745.1
			R_GGCAGCAGAGAGGGTCGG
	fstl1	Follistatin-Like Protein 1	F_GTGCTCCTTCTGCTCTCCGTAG	121	92.5	0.997	83.2 ± 0.1	XM_004551382.3
			R_GCTCCCCCTTCTCATTGACAGC
	fxr	farnesoid X-activated receptor	F_TCAGCAAAAAGATGCCCACTGGATAC	168	95.6	0.998	74.9± 0.2	XM_006789535.2
			R_TCAGGATGGTTACGGCAGTAAGGAG
	gbf1	Golgi-Specific Brefeldin A Resistance Factor 1	F_GGTGGAACGAGCTGTGGTGGG	97	94.1	0.997	79.2 ± 0.3	XM_012925084.1
			R_CAAGAGGCGGAGGGAGAGAAG
	mmp14b	Matrix metalloproteinase-14	F_ATTAGCGTGTGGCAGGGCG	85	91.5	0.997	78 ± 0.1	XM_006802779.1
			R_TGGCTTTGTAGAAGTAGGTGTACGC
	mmp9	Matrix Metallopeptidase 9	F_TGTCCTGACCAGGGTTATAGTCTG	86	96.5	0.992	82.43 ± 0.1	XM_006785578.1
			R_TCTCTAATGTTGGAGTGATCCAGGC
	nfkb1	Nuclear factor of kappa light polypeptide gene enhancer in B-cells 1	F_CACCAGCGAGAAGAACAGGAAGAC	136	92.1	0.998	80.1± 0.3	XM_006797616.2
			R_TTTTCCCACCAGACTGTGAGCG
	patz1	POZ/BTB and AT hook containing zinc finger 1	F_GAGCTGCCTACATGACAGACCATC	101	90.5	0.998	71.9± 0.2	XM_035904587.1
			R_ACATTTACCAGCGTTTTCCTGCCC
	pfkpa	6-phosphofructokinase type C-like	F_CGCCATCACTACTACCTGTGACC	101	95.5	0.998	77.07 ± 0.2	XM_006806365.1
			R_CCAGATAGCCACAGTAGCCTCCC
	rin3	Ras and Rab interactor 3	F_ACGTCTCAGGGATCAATACGGGAC	72	93.4	0.993	83.3 ± 0.2	XM_006800601.2
			R_CAGAGTTTTGGGGTTGGCTCCG
	rbpj	Recombination signal binding protein for immunoglobulin kappa J	F_CAGCTTCACAAGTGTGCCTTTTACC	90	89.7	0.997	71.1± 0.2	XM_006787295.2
			R_TGTAGCCTGGAACTGGATGATCCTC
	sema3d	Semaphorin 3D	F_CAGAGGAGTCTGGCAGGTTGA	75	97.8	0.966	78.9 ± 0.2	XM_006789628.1
			R_GGTACTGATCTGTGAGGACTGATGT
	tbx	T-box transcription factor	F_CCAGAAGCTGAAATTGACCAACAACC	105	95.6	0.998	73.4± 0.2	XM_035906953.1
			R_TCATCCGCTTTCACGATGTGAATCC
	(*) R2, correlation coefficient of the slope of the standard curve.

### Sheet: Enriched motifs & TFs
		Rank	Motif	Count	E value	Width		Motif	TF_PWM	E-value			Rank	Motif	Count	E value	Width		Motif	TF_PWM	E-value
		1	WBWBTTTTBTTTTKHTBTKTYWKK	39	3.8e-10	24		WBWBTTTTBTTTTKHTBTKTYWKK	FOXP1_M00987	3.7457e-07			1	GRRGRGRGRGRRG	17	1.3e-06	14		GRRGRGRGRGRRG	ZNF219_M01122	6.6733e-08
		2	GARASANRAGGAGARAGRAMA	33	1.7e-09	21			HSF_M00163	6.6237e-05			2	RGRRAGRRGWGRAGGV	8	0.0115	17			UF1H3BETA_M01068	2.217e-05
		3	CYCYCYYTYCWCYYCCRCTTCYYYS	22	3e-08	25			BR-C_M00092	1.7272e-05			3	KTMAGAGGRSGARGG	8	0.0807	16			MAZ_M00649	3.3681e-05
		4	ACACCASWGCTDAYC	9	35	15			STE11_M01005	8.1231e-05			4	GMKGRWGG	46	0.258	9			TFII-I_M00706	4.0231e-05
		5	GWGGRGGSKGG	14	120	11		GARASANRAGGAGARAGRAMA	PR,_M00960	7.5983e-05			5	GSGKBGWRSGGG	14	0.386	13		RGRRAGRRGWGRAGGV
		6	GTBTSCACACADAM	17	140	14		CYCYCYYTYCWCYYCCRCTTCYYYS	prdm1/BLIMP1_M01066	1.3515e-05			6	GARVDSDGAGG	6	2.03	12		KTMAGAGGRSGARGG	COUPTF_M01036	1.3502e-05
		7	AAGGACAWYRCTGRCHGCMRG	7	360	21			UF1H3BETA_M01068	3.0522e-05			7	AVCMCCGAGGCB	10	2.36	13			PU.1_M00658	5.6903e-05
		8	RKGCASMTTTYCACMCHCAC	8	790	20		ACACCASWGCTDAYC	AP-4_M00005	2.218e-07			8	DGRCWGCTGYKGTS	15	2.57	15		GMKGRWGG	TFII-I_M00706	2.6708e-05
		9	CAGDYWCTATBSCACCAYRGG	5	2000	21		GWGGRGGSKGG	ZNF219_M01122	1.053e-08			9	GGWTGGMT	6	2.97	9			PEA3_M00655	7.766e-05
		10	CHGGWGTCACAGBRRRAMGST	5	14000	21			Patz1/MAZR_M00491	8.9397e-07			10	MBCGHHCGCC	5	3.89	11			PU.1_M00658	5.6463e-05
		11	KKTCAGYBWBWGTGC	15	27000	15			Egr/KROX_M00807	1.3379e-07			11	TAGGCYAMYBACCYY	11	4.3	16			Tra-1_M01048	5.9291e-05
		12	AAAGTKTGAACWSTAMRACCTG	10	36000	22			CAC-binding_M00720	3.347e-05			12	YATYMTTATYA	6	4.9	12		GSGKBGWRSGGG	Egr/KROX_M00982	4.7966e-06
									Sp1_M00933	7.3009e-05			13	GTGARWGAADVDGGAV	7	5.31	17			RREB-1_M00257	8.7774e-05
								GTBTSCACACADAM	MTF-1_M00650	4.5044e-05			14	CRSTRGAKGGYGS	8	11	14		GARVDSDGAGG
>1								AAGGACAWYRCTGRCHGCMRG					15	SKASGGBGSWG	26	11.7	12		AVCMCCGAGGCB
>2								RKGCASMTTTYCACMCHCAC	GBF_M00633	5.0049e-07			16	CTTYCCMC	4	16.6	9		DGRCWGCTGYKGTS	AP-4_M00005	1.9566e-08
>3								CAGDYWCTATBSCACCAYRGG					17	RTGTCSWCRTWWGKGGA	4	22.6	18			HEB_M00698	9.8495e-07
>4								CHGGWGTCACAGBRRRAMGST	COMP1_M00057	1.8219e-05			18	WTGCAGAVKVKWGCAGC	5	22.8	18			myogenin_M00712	2.2907e-05
>5								KKTCAGYBWBWGTGC					19	GGGTSCTGGTY	68	30.4	12			E12_M00693	3.3547e-05
>6								AAAGTKTGAACWSTAMRACCTG	TBX5_M01044	6.5247e-06										MyoD_M00001	5.0108e-05
>7									PXR_M01153	1.2807e-05									GGWTGGMT	Pax-4_M00380	3.7136e-05
>8									PLZF_M01075	2.1064e-05									MBCGHHCGCC
>9																			TAGGCYAMYBACCYY	FXR-RXR-alpha_M00631	1.7877e-06
>10																				FXR_M00767	1.278e-06
>11																				MAF_M00648	9.2553e-06
>12																			YATYMTTATYA	Alx-4_M00619	2.2661e-07
																				GATA-3_M00350	7.4086e-05
																			GTGARWGAADVDGGAV	ICSBP_M00699	2.001e-05
																			CRSTRGAKGGYGS	LXR,_M00965	5.8315e-05
																			SKASGGBGSWG
																			CTTYCCMC	RBP-Jkappa_M01112	1.2306e-07
																				MZF1_M00084	2.9338e-05
																			RTGTCSWCRTWWGKGGA	SRF_M00152	2.3959e-08
																			WTGCAGAVKVKWGCAGC
																			GGGTSCTGGTY	Ttk_M00009	5.695e-05
																				Grainyhead-Elf-1-NTF-1_M00951	9.1623e-05

### Sheet: Coexpressed candidate genes
	Top ranked genes co-expressed with csrp1a, angptl5 and cd63
	Gene	Function	Entrez Gene ID	Supportability	Dre MR for csrp1a		Gene	Function	Entrez Gene ID	Supportability	Dre MR for angptl5		Gene	Function	Entrez Gene ID	Supportability	Dre MR for cd63
	csrp1a	cysteine and glycine-rich protein 1a	378726	1	0		angptl5	angiopoietin-like 5	566212	1	0		cd63	CD63 molecule	321461	1	0
	ctsk	cathepsin K	550475	1	10.7		olfml3b	olfactomedin-like 3b	562022	1	137.7		arpc1b	actin related protein 2/3 complex, subunit 1B	335474	1	29.4
	rin3/si:dkey-246c17.2	Ras and Rab interactor 3	Ras and Rab interactor 3	1	76		fstl1b	follistatin-like 1b	324309	1	183.5		ctsk	cathepsin K	550475	1	31.6
	colec12	collectin sub-family member 12	558942	1	170.5		cdc42ep3	CDC42 effector protein (Rho GTPase binding) 3	447829	1	311.9		mmp14b	matrix metallopeptidase 14b (membrane-inserted)	566945	1	148.8
	fstl1b	follistatin-like 1b	324309	1	201.2		rin3/si:dkey-246c17.2	Ras and Rab interactor 3	799244	1	320.3		rin3/si:dkey-246c17.2	Ras and Rab interactor 3	799244	1	280
	mmp14b	matrix metallopeptidase 14b (membrane-inserted)	566945	1	220.6		colec12	collectin sub-family member 12	558942	1	343.7		olfml3b	olfactomedin-like 3b	562022	1	363.7
	arpc1b	actin related protein 2/3 complex, subunit 1B	335474	1	272.1		mmp14b	matrix metallopeptidase 14b (membrane-inserted)	566945	1	435.3		cdc42ep3	CDC42 effector protein (Rho GTPase binding) 3	447829	1	387.8
	olfml3b	olfactomedin-like 3b	562022	1	289.2		ctsk	cathepsin K	550475	1	477.3		colec12	collectin sub-family member 12	558942	1	408.3
	cdc42ep3	CDC42 effector protein (Rho GTPase binding) 3	447829	1	304.8		arpc1b	actin related protein 2/3 complex, subunit 1B	335474	1	478		fstl1b	follistatin-like 1b	324309	1	487.5
	pdlim1	PDZ and LIM domain 1 (elfin)	550568	1	1		lox	lysyl oxidase	404621	1	2.8		sdcbp	syndecan binding protein (syntenin)	325004	1	1.7
	rras	related RAS viral (r-ras) oncogene homolog	449660	1	4.9		si:dkey-19p15.7	si:dkey-19p15.7	564830	1	8.4		txn	thioredoxin	436734	1	2.2
	abracl	ABRA C-terminal like	336650	1	7.8		ecrg4a	esophageal cancer related gene 4a	791762	1	11.5		arpc5a	actin related protein 2/3 complex, subunit 5A	336504	1	4.2
	iqgap1	IQ motif containing GTPase activating protein 1	100002928	1	8.7		sema3d	sema domain, immunoglobulin domain (Ig), short basic domain, secreted, (semaphorin) 3D	30250	1	26.1		sat1a.2	spermidine/spermine N1-acetyltransferase 1a, duplicate 2	431716	1	7.6
	actn1	actinin, alpha 1	560400	1	8.9		vmhc	ventricular myosin heavy chain	30616	2	51.8		prdx5	peroxiredoxin 5	554105	1	9.4
	zgc:153867	zgc:153867	337226	1	12.1		c1qtnf5	C1q and tumor necrosis factor related protein 5	555815	1	65.5		anxa2a	annexin A2a	325557	2	13
	hbegfa	heparin-binding EGF-like growth factor a	797938	1	14.5		hgd	homogentisate 1,2-dioxygenase	259189	1	65.5		arpc3	actin related protein 2/3 complex, subunit 3	415204	2	19.4
	sptlc2a	serine palmitoyltransferase, long chain base subunit 2a	553646	1	17.6		hlx1	H2.0-like homeo box 1 (Drosophila)	327096	1	69.1		atp6ap1b	ATPase, H+ transporting, lysosomal accessory protein 1b	195824	1	20
	anxa2a	annexin A2a	325557	2	22.4		angptl7	angiopoietin-like 7	450053	1	85.5		cnn2	calponin 2	406658	1	21.2
	cnn2	calponin 2	406658	1	29.4		dcn	decorin	64698	1	92.1		tpm4a	tropomyosin 4a	406437	1	24
	tax1bp3	Tax1 (human T-cell leukemia virus type I) binding protein 3	406779	1	29.6		myoc	myocilin	548602	1	114.5		s100a10b	S100 calcium binding protein A10b	406276	2	25.7
	rab13	RAB13, member RAS oncogene family	373105	1	33		col11a1a	collagen, type XI, alpha 1a	565402	1	115.5		anxa11a	annexin A11a	368215	1	27
	fkbp10b	FK506 binding protein 10b	324381	2	37.9		spon2b	spondin 2b, extracellular matrix protein	30202	1	116.3		mmp9	matrix metallopeptidase 9	406397	1	28.4
	arcn1a	archain 1a	266982	1	41.1		thbs3a	thrombospondin 3a	252849	1	117.5		elovl1b	ELOVL fatty acid elongase 1b	406725	1	28.5
