## Supplementary Data 2 for "Gene expression patterns associated with fin shape differ between two lamprologine cichlids"

### Sheet: linear model results
Supplementary Table: Statistical comparisons of gene expression levels (log-transformed RQ values) between medial elongated (mL), short dorsal (dS) and short ventral (vS) fin regions of dorsal and the anal fin. The first table reports results when data from all three stages were used in the analysis; the second table reports results when only the two regeneration stages were analysed. Linear mixe…
1. ANALYSIS USING DATA FROM ALL STAGES; LINEAR MODEL: log2(rq) ~ fin.region + (1|fish/stage)
		dS compared to mL (=reference)			vS compared to mL (=reference)			vS compared to dS (=reference)
step	gene	beta	p	BH adj p	beta	p	BH adj p	beta	p	BH adj p
N.b.-GRN	angptl5	-0.590907	7.26749e-07	1.34449e-05	-0.643113	1.53435e-07	4.25796e-06	-0.0522059	0.591332	0.754458
N.b.-GRN	angptl7	-0.190084	0.244602	0.403571	-0.0409242	0.800199	0.870805	0.14916	0.359253	0.538879
N.b.-GRN	anxa2a	-0.112411	0.260987	0.419849	-0.0699006	0.481893	0.660372	0.0425106	0.668106	0.797417
N.b.-GRN	c1qtnl5a	0.10953	0.281549	0.446456	-0.2923	0.00631513	0.020617	-0.401829	0.000332571	0.00207551
N.b.-GRN	cd63	-0.413106	7.89808e-05	0.000674376	-0.567039	5.94169e-07	1.31906e-05	-0.153932	0.101634	0.201452
N.b.-GRN	csrp1a	-1.1886	0.00077051	0.00388757	-1.07395	0.00203801	0.00807925	0.114654	0.722304	0.81812
N.b.-GRN	cx43	-0.333465	0.00353635	0.0126624	-0.724633	9.68483e-08	3.58338e-06	-0.391168	0.000820224	0.00395845
N.b.-GRN	dpysl5a	-0.37055	0.0620559	0.142021	-0.333403	0.0915206	0.184705	0.0371471	0.84753	0.892093
N.b.-GRN	gnao1a	0.1478	0.0800551	0.167662	0.0195856	0.812206	0.87529	-0.128214	0.126673	0.242426
N.b.-GRN	kif5a	-0.0347781	0.794791	0.870805	-0.059981	0.654077	0.797417	-0.0252029	0.85046	0.892093
N.b.-GRN	mmp9	-0.407977	0.000272693	0.00189179	-0.126315	0.214668	0.378224	0.281662	0.00811803	0.0243541
N.b.-GRN	pfkpa	0.0917088	0.477468	0.660372	0.455403	0.0011534	0.00533447	0.363695	0.00757474	0.0233554
N.b.-GRN	sema3d	-0.225977	0.0219496	0.0609102	-0.714339	1.12615e-08	6.25041e-07	-0.488362	1.0941e-05	0.000134939
N.b.-GRN	txn	-0.101989	0.290849	0.454707	-0.0665945	0.488195	0.66085	0.0353949	0.711806	0.814541
N.b.-GRN	wnt10a	0.255365	0.220943	0.383197	0.176541	0.39453	0.576222	-0.0788235	0.702533	0.812304
N.b.-GRN	wnt5b	0.17826	0.446176	0.643189	-0.280981	0.232959	0.397822	-0.459241	0.0555273	0.136967
co-exp.	arpc1	-0.229571	0.000110324	0.00087468	-0.267541	1.33936e-05	0.000148673	-0.03797	0.471388	0.660372
co-exp.	cdc42ep3	-0.0523209	0.625316	0.786475	-0.360715	0.00182528	0.00750393	-0.308394	0.00658625	0.0208878
co-exp.	colec12	-0.34882	0.000336573	0.00207551	-0.512541	1.45762e-06	2.02242e-05	-0.163721	0.0686695	0.146583
co-exp.	ctsk	-0.225765	0.063132	0.142021	-0.386386	0.00241179	0.00923133	-0.160621	0.180322	0.333595
co-exp.	fstl1b	-0.358959	0.000691858	0.00372215	-0.571497	1.15153e-06	1.82595e-05	-0.212538	0.0333445	0.0881248
co-exp.	mmp14b	-0.351783	2.72573e-05	0.000275048	-0.56298	6.26777e-09	6.25041e-07	-0.211197	0.00610473	0.0205341
co-exp.	olfml3b	0.158395	0.159517	0.300108	-0.033687	0.761359	0.853645	-0.192082	0.0903135	0.184705
co-exp.	rin3	-0.109086	0.204628	0.372357	-0.405564	3.40834e-05	0.000315268	-0.296478	0.001322	0.00564392
TF	alx4a	0.340158	0.0637733	0.142021	-0.179245	0.321618	0.490004	-0.519403	0.00577262	0.0200238
TF	ap4	0.0977662	0.535535	0.699346	0.102039	0.517968	0.692704	0.00427272	0.978332	0.978332
TF	egr1	0.386807	0.0629337	0.142021	0.413232	0.0477762	0.123329	0.0264251	0.896104	0.918012
TF	egr2	-0.0206091	0.902293	0.918012	0.0243291	0.884776	0.917852	0.0449382	0.789031	0.870805
TF	esco2	0.311441	0.0159898	0.0455094	0.32543	0.0121607	0.0355221	0.0139888	0.909742	0.918012
TF	foxd3	0.306102	0.0657478	0.143098	0.380016	0.0242324	0.0656047	0.0739141	0.64856	0.797417
TF	foxp1	0.147983	0.210601	0.377044	-0.0742734	0.525956	0.695013	-0.222256	0.0639737	0.142022
TF	gbf1	0.304905	0.00124119	0.00551088	0.367708	0.000162086	0.00119947	0.062803	0.4709	0.660372
TF	heb	0.0590401	0.630597	0.786475	-0.0497874	0.684936	0.808807	-0.108828	0.377471	0.558657
TF	patz1	0.0710738	0.668087	0.797417	-0.0940415	0.570907	0.736868	-0.165115	0.322255	0.490004
TF	rbpj	0.34132	0.000417219	0.00243744	0.325006	0.000704188	0.00372215	-0.0163135	0.851909	0.892093
TF	srf	-0.0545187	0.693034	0.809755	-0.215835	0.122953	0.239435	-0.161317	0.246089	0.403571
TF	znf219	0.217699	0.247232	0.403571	-0.373737	0.0514469	0.129786	-0.591436	0.00307969	0.0113949
2. ANALYSIS USING DATA FROM REGENERATION STAGES (STAGE1 AND STAGE2); LINEAR MODEL: log2(rq) ~ fin.region + (1|fish/stage)
		dS compared to mL (=reference)			vS compared to mL (=reference)			vS compared to dS (=reference)
step	gene	beta	p	BH adj p	beta	p	BH adj p	beta	p	BH adj p
N.b.-GRN	angptl5	-0.663962	7.60552e-07	2.11177e-05	-0.864207	1.28723e-08	1.4319e-06	-0.200245	0.0458635	0.121211
N.b.-GRN	angptl7	0.088549	0.654611	0.78131	0.250664	0.213269	0.358679	0.162115	0.415534	0.576553
N.b.-GRN	anxa2a	-0.0930551	0.441944	0.603656	-0.194779	0.116207	0.252921	-0.101724	0.401288	0.569347
N.b.-GRN	c1qtnl5a	0.176354	0.202208	0.356272	-0.256932	0.0690928	0.159777	-0.433286	0.00410675	0.0198195
N.b.-GRN	cd63	-0.42732	0.00117304	0.00868053	-0.718574	3.32604e-06	6.1605e-05	-0.291254	0.0179932	0.0644273
N.b.-GRN	csrp1a	-0.601941	0.0756823	0.168015	-0.316224	0.336753	0.510165	0.285717	0.384418	0.561452
N.b.-GRN	cx43	-0.353538	0.019018	0.0659686	-0.852956	5.15511e-06	7.1595e-05	-0.499417	0.0017709	0.0109205
N.b.-GRN	dpysl5a	-0.432034	0.0520499	0.131308	-0.614919	0.00809189	0.0332666	-0.182886	0.392241	0.565439
N.b.-GRN	gnao1a	0.131771	0.26862	0.445028	-0.0251547	0.83024	0.894725	-0.156926	0.190496	0.34105
N.b.-GRN	kif5a	0.040987	0.807522	0.878774	-0.0141994	0.932693	0.958601	-0.0551865	0.743045	0.841613
N.b.-GRN	mmp9	-0.506975	0.000923641	0.00732315	-0.120228	0.368041	0.5447	0.386746	0.00769722	0.0328612
N.b.-GRN	pfkpa	-0.0219951	0.879237	0.92071	0.282851	0.0617474	0.148999	0.304846	0.04551	0.121211
N.b.-GRN	sema3d	-0.240747	0.0481854	0.124386	-0.878383	2.18473e-07	1.2099e-05	-0.637636	1.86561e-05	0.000230633
N.b.-GRN	txn	-0.203954	0.0733063	0.166061	-0.165629	0.140443	0.273922	0.0383256	0.726158	0.83962
N.b.-GRN	wnt10a	0.0802254	0.769659	0.854322	-0.190342	0.489397	0.631664	-0.270567	0.328749	0.510165
N.b.-GRN	wnt5b	0.461159	0.162843	0.30126	0.0194944	0.951767	0.96923	-0.441665	0.180489	0.328431
co-exp.	arpc1	-0.252412	0.00193525	0.0113059	-0.330206	0.000149037	0.00165431	-0.0777938	0.284801	0.464896
co-exp.	cdc42ep3	0.0384027	0.782745	0.860244	-0.414874	0.00677454	0.030079	-0.453276	0.00358622	0.0189557
co-exp.	colec12	-0.307524	0.00134238	0.00931279	-0.546441	1.91945e-06	4.2624e-05	-0.238917	0.00900043	0.0356803
co-exp.	ctsk	-0.358484	0.0247627	0.0785333	-0.585028	0.000769241	0.00656813	-0.226545	0.140663	0.273922
co-exp.	fstl1b	-0.408711	0.00204667	0.011359	-0.711256	5.06563e-06	7.1595e-05	-0.302545	0.0163361	0.0604434
co-exp.	mmp14b	-0.384229	0.000560911	0.00518843	-0.682947	4.82812e-07	1.7871e-05	-0.298717	0.00465169	0.0215141
co-exp.	olfml3b	0.149455	0.308835	0.496821	-0.18653	0.207284	0.358679	-0.335986	0.0293027	0.0903499
co-exp.	rin3	-0.143262	0.210663	0.358679	-0.50384	0.000195516	0.00197293	-0.360578	0.00396492	0.0198195
TF	alx4a	0.139899	0.459893	0.615038	-0.270578	0.158927	0.298998	-0.410477	0.036993	0.105725
TF	ap4	0.0889281	0.716862	0.837596	0.118391	0.629673	0.768063	0.0294632	0.904219	0.938022
TF	egr1	0.416873	0.1356	0.273666	0.595108	0.0371467	0.105725	0.178235	0.515705	0.657969
TF	egr2	0.15343	0.445944	0.603656	-0.14166	0.481128	0.628297	-0.29509	0.150417	0.287867
TF	esco2	0.123744	0.34011	0.510165	0.0767407	0.551291	0.687565	-0.0470028	0.714387	0.837596
TF	foxd3	0.0198645	0.857492	0.906492	0.0208916	0.850215	0.906492	0.00102716	0.992589	0.992589
TF	foxp1	0.443792	0.00171294	0.0109205	0.198511	0.121196	0.253825	-0.245281	0.0592718	0.146204
TF	gbf1	0.287876	0.0416625	0.115613	0.360613	0.012998	0.049751	0.0727372	0.588435	0.725736
TF	heb	0.00396746	0.971292	0.980122	-0.107597	0.33484	0.510165	-0.111565	0.317749	0.50386
TF	patz1	0.0742309	0.764818	0.854322	-0.0829238	0.738304	0.841613	-0.157155	0.528131	0.666166
TF	rbpj	0.280558	0.024489	0.0785333	0.225895	0.0642189	0.151666	-0.0546628	0.640624	0.772927
TF	srf	-0.227194	0.120944	0.253825	-0.347033	0.0214718	0.0722233	-0.119839	0.405211	0.569347
TF	znf219	0.189052	0.476769	0.628297	-0.406187	0.134921	0.273666	-0.595238	0.033498	0.100494

### Sheet: paired t-test
	BenjHoch adjusted p values (for 37 genes in each comparison):
		Cut 1		Cut 2		Cut 3			Cut 1		Cut 2		Cut 3			Cut 1		Cut 2		Cut 3
		t-value	adj-p value	t-value	adj-p value	t-value	adj-p value		t-value	adj-p value	t-value	adj-p value	t-value	adj-p value		t-value	adj-p value	t-value	adj-p value	t-value	adj-p value
		dS-mL	dS-mL	dS-mL	dS-mL	dS-mL	dS-mL		vS-mL	vS-mL	vS-mL	vS-mL	vS-mL	vS-mL		dS-vS	dS-vS	dS-vS	dS-vS	dS-vS	dS-vS
	mmp9	-1.73104	0.263681	-3.92574	0.0411356	1.61102	0.259663		-1.39414	0.325907	1.0416	0.558429	-1.77079	0.399863		-0.477127	0.833644	-2.98375	0.112079	-1.05995	0.793068
	cx43	-3.56858	0.0594512	-6.20026	0.0248145	-2.86471	0.0831053		-2.91615	0.111545	-6.14544	0.0102248	-2.86877	0.15313		1.13132	0.833644	3.76173	0.0609406	0.753994	0.892534
	sema3d	-1.55644	0.290097	-1.49735	0.423464	-0.731078	0.563519		-3.48251	0.065162	-11.7565	0.0028971	-5.45201	0.040694		1.83364	0.614886	4.20674	0.0609406	2.43502	0.793068
	csrp1a	-6.58276	0.0224714	-8.20115	0.01623	1.19687	0.385324		-3.75189	0.0545458	-3.69622	0.040001	2.6775	0.16613		0.593175	0.833644	-0.260688	0.875735	-1.89501	0.793068
	dpysl5a	-1.27037	0.336657	-3.59333	0.0526511	0.127965	0.904352		0.435841	0.763687	-4.15539	0.030372	-1.30349	0.539316		-1.08664	0.833644	1.35499	0.431831	0.0934064	0.983219
	gnao1a	1.3821	0.331873	-0.296454	0.886685	1.09341	0.413962		1.36132	0.325907	-0.546149	0.776285	0.0948458	0.954804		0.792794	0.833644	0.433683	0.79008	1.1677	0.793068
	c1qtnl5a	-0.117553	0.910998	0.885074	0.616633	0.469959	0.700739		-2.25223	0.171286	-4.11198	0.030372	-0.922475	0.612621		1.95734	0.614886	3.75861	0.0609406	1.4495	0.793068
	wnt10a	4.09311	0.0497814	-0.556882	0.794989	-3.25385	0.0722926		4.005	0.0545458	-0.650687	0.718806	-0.33398	0.826678		-1.11443	0.833644	0.267748	0.875735	1.23813	0.793068
	anxa2a	-1.70114	0.263681	-1.31998	0.435647	-6.8502	0.0175897		0.837445	0.582119	-2.1418	0.196848	-0.448634	0.807944		-1.90775	0.614886	0.432623	0.79008	0.579023	0.892534
	cd63	-3.29197	0.065137	-5.88553	0.0248145	-3.42809	0.0684208		-3.81226	0.0545458	-5.43909	0.0117204	-2.99598	0.148372		-0.642766	0.833644	5.10485	0.0593358	0.43048	0.917331
	txn	0.435402	0.720363	-1.31752	0.435647	2.96116	0.0808288		1.76954	0.230458	-2.19997	0.195106	-0.653291	0.677368		-0.129277	0.919131	-0.0128146	0.990271	-0.595943	0.892534
	pfkpa	1.71553	0.263681	-0.0121804	0.990753	9.9569	0.0105724		2.51554	0.142328	1.0373	0.558429	1.24376	0.548181		-2.21496	0.614886	-1.10369	0.514767	-1.45247	0.793068
	kif5a	-0.972795	0.433979	0.279814	0.886685	3.38184	0.0684208		-0.589569	0.682314	-0.468583	0.786651	0.32759	0.826678		-0.109035	0.919131	1.2713	0.436516	-0.279991	0.917331
	angptl5	-3.80831	0.051478	-4.70546	0.031084	-4.85692	0.0307018		-2.13769	0.171688	-7.46609	0.00697339	-13.0394	0.00738742		-0.991724	0.833644	1.47788	0.419398	1.08492	0.793068
	angptl7	-4.30656	0.0472837	0.402326	0.849319	-0.327955	0.780488		-2.5096	0.142328	1.3574	0.43051	0.729877	0.677368		-0.689904	0.833644	-0.529817	0.79008	-0.563696	0.892534
	wnt5b	-1.25823	0.336657	0.9189	0.616633	3.06144	0.0773001		-3.86342	0.0545458	0.0898547	0.931891	-0.0596922	0.955264		2.40752	0.614886	1.57717	0.406036	0.635198	0.892534
	olfml3b	1.22778	0.338147	-0.0839881	0.962334	-5.61132	0.0222889		2.35934	0.15985	-1.93344	0.241589	0.674202	0.677368		-0.439715	0.836816	2.28468	0.187961	1.02936	0.793068
	fstl1b	-3.24249	0.065137	-4.35926	0.031084	-2.8337	0.0831053		-2.11409	0.171688	-6.95821	0.00697339	-3.9454	0.0780841		0.232894	0.919131	3.76941	0.0609406	0.645223	0.892534
	cdc42ep3	-2.80004	0.087856	-1.30965	0.435647	4.42044	0.0387053		-1.3403	0.325907	-5.61924	0.0114263	-0.672854	0.677368		0.295134	0.90159	4.09856	0.0609406	2.1157	0.793068
	mmp14b	-4.7452	0.0472837	-2.2056	0.223532	-8.07495	0.0118191		-4.85205	0.0431555	-7.8734	0.00697339	-6.36833	0.0384511		0.480573	0.833644	2.57797	0.152792	1.02242	0.793068
	arpc1	-3.34518	0.065137	-4.67947	0.031084	-1.48508	0.290108		-2.14985	0.171688	-3.05875	0.0743752	-3.39125	0.113048		-0.537605	0.833644	0.805365	0.650606	0.313923	0.917331
	ctsk	0.179331	0.888739	-4.54043	0.031084	-6.44918	0.0183481		-0.175828	0.9311	-5.76218	0.0114263	-2.62699	0.16613		0.187824	0.919131	2.91203	0.112079	-0.16941	0.950787
	rin3	-0.471234	0.715317	-4.32134	0.031084	-1.18387	0.385324		-1.81079	0.228943	-7.28593	0.00697339	-1.59862	0.456704		1.35907	0.833644	3.57234	0.0657942	1.06769	0.793068
	colec12	-3.94057	0.0506603	-2.76887	0.121539	5.5142	0.0222889		-1.98982	0.191055	-4.04742	0.030372	-4.07933	0.0780841		0.10676	0.919131	4.81702	0.0593358	0.692736	0.892534
	foxp1	-4.42037	0.0472837	1.83976	0.308793	11.9835	0.010283		-5.6046	0.0355405	0.365822	0.817885	5.62117	0.040694		1.62442	0.679218	1.46032	0.419398	1.13627	0.793068
	gbf1	6.64184	0.0224714	-1.11969	0.504695	8.08237	0.0118191		5.61894	0.0355405	0.692175	0.718806	7.10356	0.0383808		-1.16553	0.833644	-1.2718	0.436516	0.0172505	0.987063
	znf219	1.40199	0.331873	0.391449	0.849319	5.47354	0.0222889		-1.50172	0.311242	-0.655717	0.718806	-0.993855	0.612621		1.87244	0.614886	1.95967	0.264755	1.73154	0.793068
	egr1	1.29748	0.336657	1.57323	0.4081	2.53503	0.103471		0.575138	0.682314	1.29139	0.44584	0.910779	0.612621		0.816099	0.833644	-0.449124	0.79008	-0.734439	0.892534
	egr2	-2.87837	0.0854799	0.848953	0.618553	1.80872	0.223176		1.36721	0.325907	-0.683464	0.718806	-0.248178	0.862858		-2.45271	0.614886	6.63939	0.0432219	0.225819	0.93331
	heb	0.497956	0.715317	1.9302	0.294578	0.708342	0.563519		0.157826	0.9311	-0.0973969	0.931891	-1.18891	0.555429		0.553675	0.833644	0.976967	0.552712	0.353624	0.917331
	alx4a	1.93246	0.228452	-0.111748	0.962334	1.00776	0.442309		-0.0358043	0.972824	-1.64932	0.328879	-0.816543	0.654654		1.79301	0.614886	1.00281	0.552712	1.1901	0.793068
	srf	1.02194	0.422137	-1.40353	0.435647	-0.894007	0.487762		0.0821257	0.963781	-1.41541	0.420838	-1.37415	0.525325		0.754446	0.833644	0.0657067	0.976551	1.43068	0.793068
	ap4	1.60582	0.284601	0.647465	0.748058	3.13346	0.0763249		0.743899	0.625678	0.764041	0.718806	-1.46705	0.500099		0.636246	0.833644	-0.107915	0.970731	0.0395382	0.987063
	patz1	1.35571	0.331873	0.239384	0.892691	1.76694	0.224933		-0.578158	0.682314	-0.197778	0.899637	-0.355294	0.826678		0.990718	0.833644	0.459402	0.79008	0.392963	0.917331
	rbpj	4.64306	0.0472837	0.481079	0.830298	3.9866	0.0464238		5.42577	0.0355405	-0.482956	0.786651	4.74485	0.0555307		-0.346401	0.886976	1.36129	0.431831	-0.445841	0.917331
	foxd3	2.31072	0.14984	-1.2436	0.452027	2.77633	0.0841009		2.55074	0.142328	-0.388006	0.817885	0.967087	0.612621		-0.917573	0.833644	-0.586524	0.79008	0.285327	0.917331
	esco2	2.9354	0.0854799	4.8678	0.031084	-4.0385	0.0464238		4.30254	0.0545458	-0.281616	0.859185	0.916957	0.612621		-0.601602	0.833644	2.48819	0.157346	-1.08635	0.793068
